# Temporal proteomic profiling reveals insight into critical developmental processes and temperature-influenced physiological response differences in a bivalve mollusc

**DOI:** 10.1101/2020.06.05.137059

**Authors:** Shelly A. Trigg, Kaitlyn R. Mitchell, Rhonda Elliott Thompson, Benoit Eudeline, Brent Vadopalas, Emma B. Timmins-Schiffman, Steven B. Roberts

## Abstract

**Background:** Protein expression patterns underlie physiological processes and phenotypic differences including those occurring during early development. The Pacific oyster (*Crassostrea gigas*) undergoes a major phenotypic change in early development from free-swimming larval form to sessile benthic dweller while proliferating in environments with broad temperature ranges. Despite the economic and ecological importance of the species, physiological processes occurring throughout metamorphosis and the impact of temperature on these processes have not yet been mapped out.

**Results:** Towards this, we comprehensively characterized protein abundance patterns for 7978 proteins throughout metamorphosis in the Pacific oyster at different temperature regimes. We used a multi-statistical approach including principal component analysis, ANOVA-simultaneous component analysis, and hierarchical clustering coupled with functional enrichment analysis to characterize these data. We identified distinct sets of proteins with time-dependent abundances generally not affected by temperature. Over 12 days, adhesion and calcification related proteins acutely decreased, organogenesis and extracellular matrix related proteins gradually decreased, proteins related to signaling showed sinusoidal abundance patterns, and proteins related to metabolic and growth processes gradually increased. Contrastingly, different sets of proteins showed temperature-dependent abundance patterns with proteins related to immune response showing lower abundance and catabolic pro-growth processes showing higher abundance in animals reared at 29°C relative to 23°C.

**Conclusion:** Although time was a stronger driver than temperature of metamorphic proteome changes, temperature-induced proteome differences led to pro-growth physiology corresponding to larger oyster size at 29°C, and to altered specific metamorphic processes and possible pathogen presence at 23°C. These findings offer high resolution insight into why oysters may experience high mortality rates during this life transition in both field and culture settings. The proteome resource generated by this study provides data-driven guidance for future work on developmental changes in molluscs. Furthermore, the analytical approach taken here provides a foundation for effective shotgun proteomic analyses across a variety of taxa.
