## Supplemental Table 1 for "Temporal proteomic profiling reveals insight into critical developmental processes and temperature-influenced physiological response differences in a bivalve mollusc"

### Sheet: Sheet1
Supplemental Table 1. Biovolume of oyster seed (mL) settled after 6 days of exposure to high temperatures. Taylor Shellfish Hatchery provided seed per mL conversions for different screen sizes.
Lower Screen Size (µm)	Upper Screen Size (µm)	Screen Size Range (µm)	Seed per ml conversion factor	23°C seed biovolume (mL)	29°C seed biovolume (mL)	Estimated number of seed @ 23°C	Estimated number of seed @ 29°C
315	450	315-450	5423	6.5	5.5	35250	29827
450	710	450-710	3577	40	22	143080	78694
710	1000	710-1000	2000	55	68	110000	136000
1000	1320	1000-1320	846	10.5	70	8883	59220
1320	1800	1320-1800	290	0	18	0	5248
						297213	308989	total seed
						0.297213	0.308989	fraction remaining since start of experiment
