## Supplemental Table 2 for "Temporal proteomic profiling reveals insight into critical developmental processes and temperature-influenced physiological response differences in a bivalve mollusc"

### Sheet: Sheet1
Supplemental Table 2. Preliminary proteome characterization. Numbers in columns C-G correspond to total number of proteins listed in Abacus_output.tsv.
Day post temperature treatment	Days post fertilization	23°C	23°C and 29°C	29°C	23°C all	29°C all	23C % overlap	29C % overlap
0	19				5185	5185
3	21	904	4312	738	5216	5050	82.6687	85.3861
5	23	913	4325	629	5238	4954	82.5697	87.3032
7	25	906	4145	573	5051	4718	82.063	87.855
9	27	1005	4123	655	5128	4778	80.4017	86.2913
11	29	807	3937	705	4744	4642	82.989	84.8126
13	31	561	3852	1202	4413	5054	87.2876	76.2169
					average proteome size	4936.23	83.8204
					sd	254.666	3.38637
